# Integrative Vectors for Regulated Expression of SARS-CoV-2 Proteins Implicated in RNA Metabolism

**DOI:** 10.1101/2020.07.20.211623

**Authors:** Stefan Bresson, Nic Robertson, Emanuela Sani, Tomasz W Turowski, Vadim Shchepachev, Michaela Kompauerova, Christos Spanos, Aleksandra Helwak, David Tollervey

**Author notes:** Equal contributions (Stefan Bresson, Nic Robertson). Correspondence to: Aleksandra Helwak, David Tollervey.

## Abstract

Infection with SARS-CoV-2 is expected to result in substantial reorganization of host cell RNA metabolism. We identified 14 proteins that were predicted to interact with host RNAs or RNA binding proteins, based on published data for SARS-CoV and SARS-CoV-2. Here, we describe a series of affinity-tagged and codon-optimized expression constructs for each of these 14 proteins. Each viral gene was separately tagged at the N-terminus with Flag-His_8_, the C-terminus with His_8_-Flag, or left untagged. The resulting constructs were stably integrated into the HEK293 Flp-In TREx genome. Each viral gene was expressed under the control of an inducible Tet-On promoter, allowing expression levels to be tuned to match physiological conditions during infection. Expression time courses were successfully generated for most of the fusion proteins and quantified by western blot. A few fusion proteins were poorly expressed, whereas others, including Nsp1, Nsp12, and N protein, were toxic unless care was taken to minimize background expression. All plasmids can be obtained from Addgene and cell lines are available. We anticipate that availability of these resources will facilitate a more detailed understanding of coronavirus molecular biology.
