## Supplemental tables S1 - S4 for "Integrative Vectors for Regulated Expression of SARS-CoV-2 Proteins Implicated in RNA Metabolism": Table S1 (oligos).xlsx

### Sheet: Sheet1
oligo name	description	sequence
oSB707	N-terminal Flag-His construct for cloning into pcDNA5 forward	ATGCGTAaagcttgagatggactataaagatgacgatgacaaggccgcagccgcac
oSB708	N-terminal Flag-His construct for cloning into pcDNA5 reverse	GCTGACggatccgtgatggtgatgatggtggtgatgtgcggctgcggccttgtca
oSB709	C-terminal His-Flag construct for cloning into pcDNA5 forward	GTACGAgatatcgggcggaCATCACCACCATCATCACCATCACGCCGCAGCCGCAGA
oSB710	C-terminal His-Flag construct for cloning into pcDNA5 reverse	CTACGTctcgagCTACTTGTCATCGTCATCTTTATAATCTGCGGCTGCGGCGTGATG
oAH195	pcDNA5 CMV forward oligo; for PCR screening and sequencing	CGCAAATGGGCGGTAGGCGTG
oSB711	pcDNA5 BGH reverse oligo; for PCR screening and sequencing	ccccagaatagaatgacacct
oAH211	eGFP forward oligo	ATGAACGGATCCATGGTGAGCAAGGGC
oAH212	eGFP reverse oligo for untagged and N-terminal tag cloning	GATCTAGAGTCGCGGCCGCT
oAH213	eGFP reverse oligo for C-terminal tag cloning	ACATTGATATCACCTTGTACAGCTCGTCCATG
