## Supplemental tables S1 - S4 for "Integrative Vectors for Regulated Expression of SARS-CoV-2 Proteins Implicated in RNA Metabolism": Table S2 (synthesized fragments).xlsx

### Sheet: Sheet1
Protein	plasmids	sequence
N protein	10,22	ctagcaggatccgggATGTCCGACAATGGTCCGCAGAACCAGAGAAACGCACCCAGGATAACATTTGGGGGTCCAAGTGACAGTACAGGATCTAACCAGAATGGGGAGCGAAGCGGGGCACGGTCTAAGCAACGCAGACCCCAGGGTCTTCCTAATAATACAGCATCATGGTTTACCGCTCTCACACAACACGGAAAAGAAGACTTGAAGTTCCCTCGCGGGCAGGGGGTCCCGATCAATACGAATAGTTCTCCCGATGATCAAATCGGTTATTACCGAAGGGCCACCCGCAGAATTCGAGGAGGGGATGGTAAGATGAAGGATCTTAGTCCAAGGTGGTATTTCTATTACCTCGGCACGGGCCCGGAGGCGGGCCTCCCATACGGGGCTAACAAGGAC…
N protein (GC3 opt.)	28,31,54	ctagcaggatccgggATGTCCGACAATGGTCCGCAGAACCAGAGAAACGCACCCAGGATAACATTTGGGGGTCCAAGTGACAGTACAGGATCTAACCAGAATGGGGAGCGAAGCGGGGCACGGTCTAAGCAACGCAGACCCCAGGGTCTTCCTAATAATACAGCATCATGGTTTACCGCTCTCACACAACACGGAAAAGAAGACTTGAAGTTCCCTCGCGGGCAGGGGGTCCCGATCAATACGAATAGTTCTCCCGATGATCAAATCGGTTATTACCGAAGGGCCACCCGCAGAATTCGAGGAGGGGATGGTAAGATGAAGGATCTTAGTCCAAGGTGGTATTTCTATTACCTCGGCACGGGCCCGGAGGCGGGCCTCCCATACGGGGCTAACAAGGAC…
Nsp1	1,12,39	ctagcaggatccgggATGGAATCCTTGGTGCCGGGTTTTAATGAGAAAACACACGTCCAGTTGTCCCTCCCAGTTTTGCAGGTGCGAGATGTGCTTGTCCGGGGGTTCGGGGACTCCGTGGAGGAGGTACTCAGCGAAGCTAGACAGCATCTCAAGGACGGAACTTGCGGACTCGTTGAAGTTGAAAAGGGGGTACTGCCACAGCTTGAGCAGCCCTACGTCTTCATTAAGCGATCTGATGCCAGAACGGCTCCTCATGGACACGTAATGGTGGAGTTGGTCGCTGAGCTTGAGGGAATACAGTACGGCAGATCTGGAGAGACGCTGGGCGTACTCGTACCGCATGTTGGTGAGATCCCTGTTGCATACAGGAAAGTATTGTTGCGAAAAAACGGTAAT…
Nsp2	2,33,40	ctagcaggatccgggATGGCATACACACGCTATGTTGATAATAACTTTTGTGGCCCAGACGGCTATCCGCTCGAATGCATAAAGGACCTTCTTGCACGGGCCGGAAAAGCTTCCTGCACTTTGTCTGAGCAGTTGGACTTCATCGATACCAAAAGAGGAGTTTATTGCTGCCGAGAGCACGAGCACGAAATCGCGTGGTACACTGAGCGCTCCGAGAAAAGCTACGAATTGCAGACGCCTTTCGAAATTAAACTCGCAAAGAAATTCGACACCTTCAATGGTGAGTGCCCAAATTTTGTCTTCCCACTTAACAGTATTATCAAGACCATACAGCCGAGAGTGGAGAAAAAGAAGCTGGACGGTTTCATGGGTCGGATAAGGAGCGTATACCCTGTTGCG…
Nsp5	3,13,41	ctagcaggatccgggATGAGTGGGTTTCGAAAGATGGCTTTCCCATCTGGAAAGGTCGAGGGTTGCATGGTTCAAGTGACATGCGGCACTACCACATTGAACGGACTCTGGTTGGATGATGTTGTATATTGTCCCCGGCATGTTATATGCACTTCTGAGGACATGCTGAATCCTAATTACGAGGACTTGCTGATACGGAAGAGTAATCACAATTTTTTGGTTCAAGCCGGTAATGTTCAACTGCGCGTCATTGGCCACAGTATGCAGAACTGTGTTTTGAAGTTGAAGGTGGACACGGCTAATCCCAAAACTCCGAAATACAAATTTGTGAGAATCCAACCGGGACAGACGTTCAGTGTCTTGGCATGTTACAACGGTTCCCCTAGCGGAGTATACCAA…
Nsp7	4,14,42	ctagcaggatccgggATGTCTAAGATGAGTGATGTGAAATGTACGTCCGTGGTGTTGCTTTCTGTCCTGCAACAGCTTAGAGTTGAATCTAGCAGTAAGCTCTGGGCACAATGCGTGCAACTCCACAATGATATTCTGTTGGCGAAAGATACTACTGAAGCCTTCGAGAAGATGGTATCCTTGTTGTCTGTCCTTTTGAGCATGCAAGGCGCGGTTGACATCAACAAGTTGTGTGAGGAGATGCTGGATAACCGAGCTACACTGCAAGCCTAGgagatatccgtgata
Nsp8	5,15,43	ctagcaggatccgggATGGCTATCGCGTCTGAGTTCTCCTCTCTGCCAAGTTACGCTGCATTTGCAACAGCGCAGGAAGCATACGAACAGGCCGTTGCGAACGGCGACAGTGAAGTCGTACTGAAAAAACTTAAAAAGTCCCTTAATGTTGCCAAGTCTGAGTTCGACCGCGACGCGGCCATGCAGAGGAAACTCGAGAAGATGGCTGATCAAGCCATGACTCAAATGTATAAACAGGCCCGCTCAGAGGACAAGAGAGCCAAGGTAACGTCTGCTATGCAGACGATGCTGTTCACAATGCTTAGAAAGCTTGATAATGATGCGCTTAATAATATCATCAATAATGCTAGAGACGGGTGCGTCCCGCTCAATATCATTCCTCTGACGACGGCCGCTAAG…
Nsp8 (GC3 opt.)	35,37,43	ctagcaggatccgggATGGCCATTGCCAGCGAGTTTAGCAGCCTGCCTAGCTACGCCGCCTTTGCCACAGCTCAAGAGGCCTATGAACAGGCCGTGGCCAATGGCGATTCTGAGGTGGTGCTGAAGAAGCTGAAAAAGTCCCTGAACGTGGCCAAGAGCGAGTTCGACAGAGATGCCGCCATGCAGCGGAAGCTGGAAAAGATGGCCGACCAGGCCATGACACAGATGTACAAGCAGGCCAGAAGCGAGGACAAGCGGGCCAAAGTGACATCTGCCATGCAGACCATGCTGTTCACCATGCTGAGAAAGCTGGACAACGACGCCCTGAACAACATCATCAACAACGCCAGAGATGGCTGCGTGCCCCTGAATATCATCCCTCTGACAACCGCCGCCAAG…
Nsp9	6,16,44	ctagcaggatccgggATGAATAATGAACTTAGCCCCGTTGCGTTGAGACAAATGTCTTGCGCCGCCGGAACGACTCAGACGGCCTGTACTGATGACAATGCTCTTGCATATTATAATACTACAAAGGGCGGTCGGTTTGTGTTGGCTCTTCTTTCCGATCTGCAAGATTTGAAATGGGCGCGGTTTCCGAAAAGCGATGGAACAGGCACCATTTACACGGAATTGGAACCGCCTTGCCGATTCGTGACGGATACTCCTAAGGGGCCTAAAGTGAAATACTTGTACTTTATCAAGGGTCTTAACAATTTGAACCGGGGTATGGTGCTCGGCAGTCTGGCTGCAACGGTCCGCCTGCAAGCCTAGgagatatccgtgata
Nsp10	7,17,45	ctagcaggatccgggATGGCTGGCAACGCAACGGAGGTTCCTGCAAATAGTACAGTTCTCAGCTTTTGCGCTTTTGCAGTTGACGCCGCTAAGGCATATAAGGATTATTTGGCATCCGGGGGTCAACCAATCACCAACTGCGTCAAAATGCTCTGCACTCATACAGGAACCGGACAGGCAATCACTGTGACTCCTGAGGCAAACATGGATCAGGAGAGCTTCGGAGGGGCCAGTTGCTGTTTGTACTGTAGATGCCATATAGATCATCCTAACCCCAAAGGGTTCTGCGATCTTAAAGGTAAATATGTACAAATACCCACAACTTGCGCGAACGACCCCGTTGGTTTTACCCTTAAAAATACTGTATGCACCGTCTGCGGGATGTGGAAGGGTTACGGC…
Nsp12	18,25,46	ctagcaggatccgggATGTCAGCGGATGCGCAGTCTTTTCTTAATCGGGTTTGCGGAGTATCTGCGGCCCGGCTTACCCCGTGCGGAACTGGCACCAGTACCGATGTGGTATACAGGGCCTTCGACATATATAACGATAAGGTCGCGGGTTTTGCAAAGTTTCTCAAGACTAATTGCTGTCGCTTTCAGGAAAAAGACGAAGATGACAATTTGATCGATTCCTATTTCGTGGTTAAGAGACATACTTTTTCTAACTACCAACATGAAGAAACAATATACAATCTCCTCAAAGATTGTCCCGCCGTCGCCAAACACGACTTTTTTAAGTTTCGAATCGATGGCGATATGGTCCCGCATATTTCTCGACAGCGGCTCACTAAGTACACTATGGCGGACCTT…
Nsp13	32,34	ctagcaggatccgggATGGCTGTTGGAGCCTGTGTGTTGTGTAACAGCCAGACTTCCCTGAGATGCGGGGCGTGCATACGCAGGCCGTTTCTGTGCTGTAAGTGTTGTTACGATCACGTCATTTCTACAAGCCACAAGCTGGTCTTGAGCGTTAACCCTTATGTTTGTAATGCCCCTGGCTGCGATGTTACTGATGTCACCCAGTTGTATTTGGGTGGGATGTCATATTACTGTAAGAGCCATAAGCCACCGATCTCATTCCCCTTGTGCGCGAACGGACAAGTATTTGGTTTGTACAAAAACACGTGTGTAGGATCAGATAACGTAACCGATTTCAATGCTATTGCGACGTGTGATTGGACAAATGCAGGAGATTACATTCTTGCCAATACTTGCACA…
Nsp13 (GC3 opt.)	36,38,51	ctagcaggatccgggATGGCTGTGGGAGCTTGCGTGCTGTGTAATAGCCAGACCAGCCTGAGATGCGGCGCCTGTATCAGACGGCCTTTCCTGTGCTGCAAGTGCTGCTACGACCACGTGATCAGCACCAGCCACAAACTGGTGCTGTCCGTGAATCCCTACGTGTGCAATGCCCCTGGCTGCGACGTGACCGATGTGACACAGCTGTATCTCGGCGGCATGAGCTACTACTGCAAGAGCCACAAGCCTCCAATCAGCTTCCCTCTGTGCGCCAACGGACAGGTGTTCGGCCTGTACAAGAATACCTGCGTGGGCAGCGACAATGTGACCGACTTCAACGCCATTGCCACCTGTGACTGGACCAACGCCGGCGATTACATCCTGGCCAATACCTGCACC…
Nsp14	19,23,47	ctagcaggatccgggATGGCTGAAAATGTGACTGGTCTCTTCAAAGATTGCTCCAAGGTGATTACGGGCCTGCATCCCACCCAGGCCCCCACACATCTTTCAGTAGACACGAAATTTAAAACTGAAGGTCTTTGTGTTGACATCCCTGGCATTCCGAAGGATATGACTTATCGCCGGCTTATCTCCATGATGGGGTTTAAGATGAATTACCAGGTCAACGGGTACCCAAACATGTTCATCACACGAGAGGAGGCAATTCGGCACGTTAGAGCATGGATTGGTTTTGACGTTGAGGGATGCCACGCCACTCGAGAGGCGGTCGGGACCAACTTGCCACTCCAGTTGGGCTTCTCCACCGGCGTCAATCTGGTCGCAGTACCCACAGGTTACGTGGACACG…
Nsp15	8,20,48	ctagcaggatccgggATGAGTCTGGAAAACGTCGCTTTTAATGTCGTAAATAAGGGGCATTTTGATGGTCAACAGGGGGAAGTTCCTGTTTCCATAATCAACAACACTGTGTATACTAAAGTAGATGGTGTGGATGTCGAACTTTTTGAAAATAAGACGACCCTGCCGGTAAACGTGGCGTTCGAATTGTGGGCGAAGAGGAATATAAAACCAGTACCGGAAGTAAAGATCTTGAACAATCTTGGTGTGGATATAGCGGCCAATACCGTGATATGGGATTATAAAAGGGATGCACCTGCTCACATCAGTACTATTGGTGTCTGCTCCATGACGGACATCGCTAAAAAGCCTACCGAGACGATCTGCGCTCCGCTGACTGTGTTCTTTGATGGAAGGGTC…
Nsp16	9,21,49	ctagcaggatccgggATGTCTTCTCAAGCCTGGCAGCCTGGCGTTGCTATGCCCAATTTGTACAAAATGCAGCGGATGTTGCTTGAAAAATGCGACCTTCAAAACTACGGCGACTCAGCCACCCTCCCTAAGGGAATTATGATGAACGTTGCGAAGTACACACAACTGTGCCAGTACTTGAACACCCTTACCCTTGCCGTCCCATACAACATGCGGGTCATTCACTTTGGAGCAGGGAGTGACAAAGGAGTGGCGCCGGGTACTGCTGTGCTTCGACAATGGTTGCCCACTGGAACCCTCCTGGTGGATAGCGACCTCAATGATTTTGTTTCAGATGCAGATTCTACTTTGATTGGCGATTGCGCGACAGTACACACCGCGAACAAATGGGACCTTATT…
Orf6	11,24	ctagcaggatccgggATGTTTCATTTGGTGGACTTTCAGGTTACAATCGCGGAGATCCTGCTCATAATAATGAGGACCTTTAAGGTGTCAATATGGAACCTTGATTACATTATCAACCTGATTATTAAGAACCTCAGCAAAAGCCTGACAGAAAACAAATACAGCCAGTTGGATGAAGAACAACCTATGGAAATCGACTAAgcctaggagatatccgtgata
