## Supplemental tables S1 - S4 for "Integrative Vectors for Regulated Expression of SARS-CoV-2 Proteins Implicated in RNA Metabolism": Table S3 (induction results).xlsx

### Sheet: Sheet1
Induction (hr):	0	1.5	3	6	12	24
FH-Nsp2	0		0.0078	0.0249		0.0389
Nsp2-HF	0.0002		0.0097	0.0578	0.1159	0.2127
FH-Nsp5	0.0005		0.0098	0.0439	0.0745	0.1061
Nsp5-HF	0		0.0086	0.0292	0.0569	0.1377
Nsp7-HF	0		0	0.001	0.003	0.02
FH-Nsp8 GC3 opt.	0		0.0014	0.0054	0.009	0.0152
Nsp8-HF GC3 opt.	0.0001		0.0045	0.0315	0.0515	0.0602
Nsp9-HF	0		0.001	0.002	0.006	0.013
FH-Nsp12	0.0003		0.0004	0.0006	0.002	0.0035
Nsp12-HF	0		0	0.001	0.001	0.002
FH-Nsp13	0		0.0004	0.0027	0.004	0.0052
FH-Nsp13 GC3 opt.	0		0.0008	0.0068	0.0119	0.0257
Nsp13-HF GC3 opt.	0	0.0022	0.0128	0.0265	0.0997	0.2097
FH-Nsp14	0		0.001	0.001	0.002	0.003
Nsp14-HF	0.0001		0.0002	0.0011	0.0016	0.0068
FH-Nsp15	0		0.005	0.0096	0.0279	0.0901
Nsp15-HF	0		0.0012	0.0084	0.0467	0.0733
FH-Nsp16	0.0016		0.0458	0.0526	0.0451	0.0332
Nsp16-HF	0.0016		0.2315	0.2856	0.2996	0.2706
FH-N	0.0002		0.0009	0.0047	0.0153	0.0162
FH-N GC3 opt.	0.0001	0.0002	0.0018	0.0125	0.0584	0.0781
N-HF GC3 opt.	0.0006		0.0135	0.0811	0.247	0.3229
FH-7L8 GC3 opt.	0.0001		0.0046	0.021	0.0464	0.0294
7L8-HF GC3 opt.	0.0148		0.0407	0.0963	0.1433	0.1837
FH-8L7 GC3 opt.	0.0002		0.0134	0.0364	0.0661	0.0486
8L7-HF GC3 opt.	0.0028		0.0313	0.097	0.1657	0.2211
FH-GFP	0.0063		0.0437	0.1902	0.7784	0.9207
HF-GFP	0.0036	0.0131	0.0364	0.1131	0.1897	0.2377
